# Roles of RodZ and Class A PBP1b in the Assembly and Regulation of the Peripheral Peptidoglycan Elongasome in Ovoid-Shaped Cells of *Streptococcus pneumoniae* D39

**DOI:** 10.1101/2022.06.01.494439

**Authors:** Melissa M. Lamanna, Irfan Manzoor, Merrin Joseph, Ziyun A. Ye, Mattia Benedet, Alessia Zanardi, Zhongqing Ren, Xindan Wang, Orietta Massidda, Ho-Ching T. Tsui, Malcolm E. Winkler

**Author notes:** Co-corresponding authors: Malcolm E. Winkler Ho-Ching T. Tsui.

## Abstract

RodZ of rod-shaped bacteria functions to link MreB filaments to the Rod peptidoglycan (PG) synthase complex that moves circumferentially perpendicular to the long cell axis, creating hoop-like sidewall PG. Ovoid-shaped bacteria, such as *Streptococcus pneumoniae* (pneumococcus; *Spn*) that lack MreB, use a different modality for peripheral PG elongation that emanates from the midcell of dividing cells. Yet, *S. pneumoniae* encodes a RodZ homolog similar to RodZ in rod-shaped bacteria. We show here that the helix-turn-helix and transmembrane domains of RodZ(*Spn*) are essential for growth at 37°C. Δ*rodZ* mutations are suppressed by Δ*pbp1a*, *mpgA*(Y488D), and Δ*khpA* mutations that suppress Δ*mreC*, but not Δ*cozE*. Consistent with a role in PG elongation, RodZ(*Spn*) co-localizes with MreC and aPBP1a throughout the cell cycle and forms complexes and interacts with PG elongasome proteins and regulators. Depletion of RodZ(*Spn*) results in aberrantly shaped, non-growing cells and mislocalization of elongasome proteins MreC, PBP2b, and RodA. Moreover, Tn-seq reveals that RodZ(*Spn*), but not MreCD(*Spn*), displays a specific synthetic-viable genetic relationship with aPBP1b, whose function is unknown. We conclude that RodZ(*Spn*) acts as a scaffolding protein required for elongasome assembly and function and that aPBP1b, like aPBP1a, plays a role in elongasome regulation and possibly peripheral PG synthesis.

**Graphical Summary:** 
