## Supplementary material for "Roles of RodZ and Class A PBP1b in the Assembly and Regulation of the Peripheral Peptidoglycan Elongasome in Ovoid-Shaped Cells of *Streptococcus pneumoniae* D39": Tn-seq run summaries, reads, and ratios

### Sheet: Tn-seq run summaries
Strain	Genotype	No of colonies	No of transformations	Reads	Bowtie mapped	M1 removed	% mapped	Norm to 12M	Factor	No of TA	reads mapped to TA	TA sites hit by 2 reads	Percent TA 2 hit	Average read count	TA sites hit by 10reads	Percent TA 10 hit
IU1824	WT parent (D39 rpsL1 ∆cps)	207150	11	7755973	7143606	611830	0.921046	12000000	1.67982	133723	11750379	79792	0.596696	87	68162	0.509725
IU14697	∆pbp1b	200000	2	8752644	4059927	4376359	0.463851	12000000	2.95572	133723	11098715	81625	0.610404	82	70214	0.52507
IU10592	∆khpB	206600	5	5814764	5365974	448320	0.922819	12000000	2.23631	133723	11722897	84416	0.631275	87	72893	0.545104
IU18579	∆pbp1a	229800	3	9146604	8448431	698133	0.923669	12000000	1.42038	133723	11788580	76076	0.568907	88	68049	0.50888
IU13256	∆pbp2a	314000	4	12698344	5822785	526310	0.458547	12000000	2.06087	133723	11789079	83616	0.625293	88	67385	0.503915

### Sheet: Reads per TA site
Genome location		Gene	WT		∆pbp1b		∆khpB		∆pbp1a		∆pbp2a
			# insertion forward	# insertion reverse	# insertion forward	# insertion reverse	# insertion forward	# insertion reverse	# insertion forward	# insertion reverse	# insertion forward	# insertion reverse
2021617	2021618	SPD_2044	7	3	9	50	4	18	0	3	0	2
2021619	2021620	SPD_2044	34	32	50	24	311	132	210	315	27	54
2021623	2021624	SPD_2044	151	54	0	0	356	38	0	0	385	185
2021626	2021627	SPD_2044	0	0	124	0	0	0	28	0	25	0
2021639	2021640	SPD_2044	0	0	68	33	49	4	68	55	54	37
2021654	2021655	SPD_2044	0	0	0	0	22	11	51	18	0	0
2021661	2021662	SPD_2044	0	0	0	0	13	81	0	0	0	0
2021670	2021671	SPD_2044	0	0	0	0	0	0	28	45	0	0
2021685	2021686	SPD_2044	0	0	0	0	0	0	0	0	0	0
2021693	2021694	SPD_2044	0	0	0	0	13	108	85	82	0	0
2021695	2021696	SPD_2044	0	0	0	0	228	4	219	109	0	0
2021700	2021701	SPD_2044	0	0	0	0	43	90	87	237	0	0
2021702	2021703	SPD_2044	0	0	0	0	20	69	629	507	0	0
2021717	2021718	SPD_2044	0	0	0	0	56	92	71	50	0	0
2021721	2021722	SPD_2044	0	0	0	0	188	385	114	266	0	0
2021733	2021734	SPD_2044	0	0	0	0	164	40	0	0	0	0
2021738	2021739	SPD_2044	0	0	0	0	0	0	26	27	0	0
2021752	2021753	SPD_2044	0	0	0	0	7	2	9	4	0	0
2021756	2021757	SPD_2044	0	0	0	0	246	47	26	21	0	0
2021789	2021790	SPD_2044	0	0	0	0	7	4	77	67	0	0
2021793	2021794	SPD_2044	0	0	0	0	0	0	0	0	0	0
2021822	2021823	SPD_2044	0	0	0	0	25	36	33	48	0	0
2021828	2021829	SPD_2044	0	0	0	0	9	16	4	7	0	0
2021837	2021838	SPD_2044	0	0	0	0	0	2	13	53	0	0
2021856	2021857	SPD_2044	0	0	0	0	0	0	0	0	0	0
2021861	2021862	SPD_2044	0	0	0	0	190	114	126	106	0	0
2021865	2021866	SPD_2044	0	0	0	0	16	65	166	199	0	0
2021876	2021877	SPD_2044	0	0	0	0	166	49	77	97	0	0
2021883	2021884	SPD_2044	0	0	0	0	0	0	0	0	0	0
2021886	2021887	SPD_2044	0	0	0	0	0	0	82	27	0	0
2021899	2021900	SPD_2044	0	0	0	0	652	193	98	87	0	0
2021908	2021909	SPD_2044	0	0	0	0	2	16	98	222	0	0
2021919	2021920	SPD_2044	0	0	0	0	0	0	94	128	0	0
2021921	2021922	SPD_2044	0	0	0	0	0	0	1	0	0	0
2021932	2021933	SPD_2044	0	0	0	0	134	562	253	168	0	0
2021937	2021938	SPD_2044	0	0	0	0	25	20	226	212	0	0
2021941	2021942	SPD_2044	0	0	0	0	105	455	6	9	0	0
2021947	2021948	SPD_2044	0	0	0	0	251	186	236	101	0	0
2021955	2021956	SPD_2044	0	0	0	0	34	11	172	199	0	0
2021961	2021962	SPD_2044	0	0	0	0	4	2	38	77	0	0
2021973	2021974	SPD_2044	0	0	0	0	34	9	21	11	0	0
2021982	2021983	SPD_2044	0	0	0	0	2	0	57	62	0	0
2021999	2022000	SPD_2044	0	0	0	0	0	0	0	0	0	0
2022009	2022010	SPD_2044	0	0	0	0	3745	2878	706	392	0	0
2022041	2022042	SPD_2044	0	0	0	0	74	43	0	0	0	0
2022044	2022045	SPD_2044	0	0	0	0	148	195	6	6	0	0
2022057	2022058	SPD_2044	0	0	0	0	0	0	36	65	0	0
2022078	2022079	SPD_2044	0	0	0	0	0	0	0	0	0	0
2022084	2022085	SPD_2044	0	0	0	0	692	448	131	148	2	0
2022111	2022112	SPD_2045	0	0	0	0	31	16	21	27	0	0
2022125	2022126	SPD_2045	2	18	0	0	0	0	3	1	0	0
2022131	2022132	SPD_2045	0	0	0	0	0	0	62	24	0	0
2022140	2022141	SPD_2045	0	0	0	0	464	186	1457	1362	0	0
2022145	2022146	SPD_2045	0	0	0	0	488	1239	214	193	0	0
2022151	2022152	SPD_2045	0	0	0	0	280	114	7	13	0	0
2022166	2022167	SPD_2045	0	0	0	0	103	18	1	3	0	0
2022173	2022174	SPD_2045	0	0	0	0	96	116	0	0	0	0
2022189	2022190	SPD_2045	0	0	0	0	58	36	138	68	0	0
2022196	2022197	SPD_2045	0	0	0	0	18	16	131	270	0	0
2022199	2022200	SPD_2045	0	0	0	0	0	9	78	121	0	0
2022232	2022233	SPD_2045	0	0	0	0	36	18	0	3	0	0
2022244	2022245	SPD_2045	0	0	0	0	0	0	0	0	0	0
2022254	2022255	SPD_2045	0	0	0	0	0	0	0	0	0	0
2022265	2022266	SPD_2045	0	0	0	0	38	96	156	226	0	0
2022274	2022275	SPD_2045	0	0	0	0	0	0	31	17	0	0
2022286	2022287	SPD_2045	0	0	0	0	18	4	947	521	0	0
2022289	2022290	SPD_2045	0	0	0	0	11	0	0	0	0	0
2022295	2022296	SPD_2045	0	0	0	0	27	16	264	324	0	0
2022298	2022299	SPD_2045	0	0	0	0	7	22	11	36	0	0
2022301	2022302	SPD_2045	0	0	0	3	20	7	158	60	0	0
2022305	2022306	SPD_2045	0	0	0	0	4	18	4	16	0	0
2022313	2022314	SPD_2045	0	0	0	0	0	0	0	0	0	0
2022319	2022320	SPD_2045	0	0	0	0	0	0	0	0	0	0
2022342	2022343	SPD_2045	0	0	0	0	0	0	0	0	0	0
2022349	2022350	SPD_2045	0	2	0	0	0	0	220	81	0	0
2022352	2022353	SPD_2045	0	0	0	0	25	0	37	17	0	0
2022360	2022361	SPD_2045	0	0	0	0	20	197	1	3	0	0
2022367	2022368	SPD_2045	0	0	0	0	0	0	209	220	0	0
2022370	2022371	SPD_2045	0	0	0	0	0	0	187	81	0	0
2022388	2022389	SPD_2045	0	0	0	0	0	0	0	0	0	0
2022400	2022401	SPD_2045	0	0	0	0	0	0	0	0	0	0
2022415	2022416	SPD_2045	0	0	0	0	108	101	7	1	0	0
2022434	2022435	SPD_2045	0	12	0	0	329	103	476	315	0	0
2022436	2022437	SPD_2045	15	0	154	0	231	502	758	398	10	0
2022439	2022440	SPD_2045	0	0	0	0	464	1328	94	193	0	0
2022452	2022453	SPD_2045	0	0	0	0	40	34	65	122	0	0
2022490	2022491	SPD_2045	0	0	0	0	296	141	62	10	0	0
2022494	2022495	SPD_2045	0	0	0	0	54	67	3	1	0	0
2022523	2022524	SPD_2045	0	0	0	0	20	31	88	160	0	0
2022533	2022534	SPD_2045	0	0	0	0	470	361	33	31	0	0
2022557	2022558	SPD_2045	0	0	0	0	0	0	0	0	0	0
2022571	2022572	SPD_2045	0	0	0	0	4	7	48	165	0	0
2022574	2022575	SPD_2045	0	0	0	0	0	0	0	0	0	0
2022587	2022588	SPD_2045	0	0	0	0	0	0	3	3	0	0
2022610	2022611	SPD_2045	0	0	0	0	36	81	0	0	0	0
2022619	2022620	SPD_2045	0	0	0	0	0	0	78	95	0	0
2022656	2022657	SPD_2045	0	0	0	0	7	4	44	50	0	0
2022679	2022680	SPD_2045	0	0	0	0	0	0	133	71	0	0
2022686	2022687	SPD_2045	0	0	0	0	137	49	14	53	0	0
2022693	2022694	SPD_2045	0	0	0	0	2	4	3	7	0	0
2022724	2022725	SPD_2045	0	0	0	0	90	81	335	325	0	0
2022726	2022727	SPD_2045	0	0	0	0	92	231	650	719	0	0
2022788	2022789	SPD_2045	0	0	0	0	797	748	182	153	0	0
2022796	2022797	SPD_2045	0	0	0	0	7	2	263	217	0	0
2022821	2022822	SPD_2045	0	0	0	0	278	43	284	148	0	0
2022838	2022839	SPD_2045	0	0	0	0	27	9	72	121	0	0
2022846	2022847	SPD_2045	0	0	0	0	0	2	60	143	0	0
2022857	2022858	SPD_2045	0	0	0	0	0	0	0	0	0	0
2022895	2022896	SPD_2045	0	0	0	0	0	0	13	6	0	0
2022903	2022904	SPD_2045	12	3	21	3	249	58	300	95	0	0
2022916	2022917	SPD_2045	0	0	0	0	0	0	0	0	0	0
2022928	2022929	SPD_2045	0	0	0	0	0	2	0	0	0	0
2022934	2022935	IG_SPD_2046	0	0	6	0	0	0	0	0	0	0
2022940	2022941	IG_SPD_2046	13	3	9	15	78	181	535	233	0	0
2022942	2022943	IG_SPD_2046	0	30	0	0	56	94	3	0	0	0
2022955	2022956	IG_SPD_2046	24	27	216	207	2	0	0	0	2	0
2022960	2022961	IG_SPD_2046	0	0	38	154	36	25	0	0	82	76
2022968	2022969	IG_SPD_2046	0	0	139	89	0	0	0	0	14	16
2022985	2022986	IG_SPD_2046	22	10	9	12	0	0	41	27	0	8
2022988	2022989	SPD_2046	5	12	0	0	0	0	0	0	14	0
2022996	2022997	SPD_2046	29	39	0	0	0	0	0	0	0	0
2023005	2023006	SPD_2046	8	7	0	0	9	9	0	0	0	4
2023020	2023021	SPD_2046	57	25	0	0	11	0	0	0	0	0
2023028	2023029	SPD_2046	0	0	0	0	4	13	1	3	0	0
2023046	2023047	SPD_2046	5	10	9	38	9	45	0	0	0	0
2023053	2023054	SPD_2046	0	0	0	0	31	7	0	0	0	0
2023075	2023076	SPD_2046	0	0	0	0	0	0	0	0	0	0
2023102	2023103	SPD_2046	0	0	0	0	0	0	0	0	0	0
2023118	2023119	SPD_2046	0	0	0	0	0	0	0	0	0	0
2023124	2023125	SPD_2046	0	0	0	0	0	0	0	0	0	0
2023146	2023147	SPD_2046	0	0	3	0	16	0	1	0	8	0
2023191	2023192	SPD_2046	0	0	0	0	0	0	3	1	82	35
2023250	2023251	SPD_2046	0	0	0	0	0	2	0	6	0	0
2023262	2023263	SPD_2046	0	0	0	3	0	0	1	0	0	0
2023298	2023299	SPD_2046	0	0	3	12	2	0	4	7	2	0
2023344	2023345	SPD_2046	2	3	0	0	2	0	0	1	0	0
2023353	2023354	SPD_2046	0	0	0	0	0	0	0	0	0	0
2023356	2023357	SPD_2046	0	0	6	3	0	2	0	0	0	0
2023383	2023384	SPD_2046	3	0	21	18	2	0	0	0	2	0
2023398	2023399	SPD_2046	0	0	0	0	0	0	0	0	0	2
2023404	2023405	SPD_2046	0	0	0	0	0	0	0	0	0	0
2023424	2023425	SPD_2046	3	3	6	3	0	0	0	0	0	0
2023431	2023432	SPD_2046	0	0	0	0	0	0	0	1	2	0
2023448	2023449	SPD_2046	0	0	3	24	0	0	0	0	4	4
2023471	2023472	SPD_2046	2	0	0	0	11	4	0	0	19	21
2023503	2023504	SPD_2046	0	0	0	0	4	2	0	3	4	12
2023517	2023518	SPD_2046	5	2	0	0	0	0	0	0	0	0
2023530	2023531	SPD_2046	2	0	0	0	4	11	0	0	0	0
2023541	2023542	SPD_2046	0	12	6	36	0	0	0	0	0	2
2023568	2023569	SPD_2046	0	0	27	12	0	0	10	1	0	0
2023586	2023587	SPD_2046	0	0	0	0	0	0	0	0	4	0
2023602	2023603	SPD_2046	3	0	3	12	4	0	0	0	0	0
2023619	2023620	SPD_2046	5	10	24	68	2	13	28	10	6	8
2023623	2023624	SPD_2046	3	5	0	6	22	2	9	1	10	4
2023635	2023636	SPD_2046	0	2	3	6	0	0	0	0	0	0
2023637	2023638	SPD_2046	2	0	24	12	0	0	0	0	0	0
2023664	2023665	SPD_2046	0	0	0	0	0	0	0	0	0	2
2023667	2023668	SPD_2046	0	0	0	0	0	0	0	1	6	10
2023692	2023693	SPD_2046	0	0	0	0	7	7	0	0	0	0
2023700	2023701	SPD_2046	0	0	0	0	9	11	9	9	0	0
2023715	2023716	SPD_2046	0	0	3	0	0	0	6	3	2	0
2023754	2023755	SPD_2046	15	2	3	3	4	20	0	0	10	4
2023756	2023757	SPD_2046	121	37	151	24	85	2	283	77	41	6
2023772	2023773	SPD_2046	5	20	71	24	0	0	0	3	43	27
2023775	2023776	SPD_2046	8	12	219	186	45	65	119	45	76	60
2023783	2023784	SPD_2047	0	0	12	53	0	0	0	0	0	0
2023804	2023805	SPD_2047	0	0	12	27	4	4	13	24	0	2
2023809	2023810	SPD_2047	10	0	0	0	31	0	0	0	41	25
2023816	2023817	SPD_2047	0	0	0	0	0	0	0	0	0	0
2023824	2023825	SPD_2047	27	32	47	53	25	11	41	23	0	0
2023839	2023840	SPD_2047	0	0	0	0	0	0	0	0	0	0
2023854	2023855	SPD_2047	2	0	0	0	9	9	0	0	0	0
2023866	2023867	SPD_2047	0	2	30	12	0	0	0	0	0	0
2023872	2023873	SPD_2047	13	7	0	0	16	0	4	3	6	6
2023876	2023877	SPD_2047	7	0	0	0	0	0	0	0	0	0
2023899	2023900	SPD_2047	0	0	0	0	0	0	0	0	0	0
2023942	2023943	SPD_2047	0	0	6	6	0	0	0	0	0	0
2023945	2023946	SPD_2047	2	5	6	71	2	11	4	3	0	0
2023963	2023964	SPD_2047	0	5	3	0	2	0	6	13	4	6
2023967	2023968	SPD_2047	2	2	3	3	0	7	24	4	4	2
2023977	2023978	SPD_2047	0	0	0	0	0	0	1	1	0	8
2023982	2023983	SPD_2047	0	0	6	3	0	0	3	0	2	4
2024011	2024012	SPD_2047	0	0	0	0	0	0	0	0	0	0
2024077	2024078	SPD_2047	0	0	0	0	0	0	1	6	0	0
2024086	2024087	SPD_2047	3	2	18	21	7	2	14	16	0	2
2024107	2024108	SPD_2047	0	0	3	21	0	2	4	11	0	4
2024113	2024114	SPD_2047	0	2	80	47	22	2	17	13	6	10
2024116	2024117	SPD_2047	8	2	50	41	11	4	1	6	37	27
2024118	2024119	SPD_2047	5	22	252	586	67	74	33	132	64	142
2024137	2024138	SPD_2047	3	0	47	12	9	2	40	13	23	12
2024190	2024191	SPD_2047	3	3	0	0	0	0	0	0	0	0
2024344	2024345	SPD_2047	0	0	0	0	0	0	0	0	0	0
2024364	2024365	SPD_2047	2	0	15	18	0	0	0	0	0	0
2024376	2024377	SPD_2047	5	2	0	0	0	0	1	1	0	0
2024382	2024383	SPD_2047	5	2	0	0	0	0	4	3	2	0
2024388	2024389	SPD_2047	0	8	18	12	0	0	0	0	0	0
2024404	2024405	SPD_2047	0	0	0	6	4	7	1	3	10	14
2024409	2024410	SPD_2047	0	0	0	0	0	0	10	0	0	0
2024446	2024447	SPD_2047	0	0	0	0	0	0	0	0	0	0
2024455	2024456	SPD_2047	3	2	3	0	2	0	0	0	0	0
2024464	2024465	SPD_2047	0	0	18	30	0	4	4	4	8	4
2024469	2024470	SPD_2047	0	0	3	9	2	0	3	0	8	2
2024478	2024479	SPD_2047	2	0	21	33	7	7	3	0	4	2
2024484	2024485	SPD_2047	0	0	0	0	7	0	0	0	2	0
2024500	2024501	SPD_2047	0	0	0	0	11	11	1	4	10	14
2024508	2024509	SPD_2047	10	15	0	0	0	0	13	10	21	25
2024510	2024511	SPD_2047	3	8	44	30	4	0	0	0	4	4
2024560	2024561	SPD_2047	0	0	0	0	0	0	0	0	0	0
2024568	2024569	SPD_2047	3	0	0	0	0	0	0	1	0	0
2024579	2024580	SPD_2047	2	2	160	21	20	0	10	0	8	0
2024581	2024582	SPD_2047	7	5	50	30	7	0	20	11	6	0
2024583	2024584	SPD_2047	40	30	9	27	20	54	16	13	8	21
2024599	2024600	SPD_2047	0	0	3	3	0	0	0	0	0	0
2024613	2024614	SPD_2047	0	0	12	33	0	0	9	3	2	4
2024618	2024619	SPD_2048	12	3	0	0	13	0	10	1	0	0
2024625	2024626	SPD_2048	2	13	6	21	2	81	14	13	0	2
2024644	2024645	SPD_2048	0	0	0	21	0	0	14	7	29	16
2024655	2024656	SPD_2048	2	0	21	62	11	13	10	18	12	21
2024662	2024663	SPD_2048	0	0	3	15	0	0	0	0	0	0
2024688	2024689	SPD_2048	0	0	0	0	0	0	26	9	190	134
2024696	2024697	SPD_2048	0	0	0	0	0	0	0	0	0	0
2024712	2024713	SPD_2048	5	10	0	0	9	0	0	0	0	0
2024727	2024728	SPD_2048	18	22	112	136	9	9	0	0	4	8
2024759	2024760	SPD_2048	0	0	0	9	0	0	0	0	0	2
2024762	2024763	SPD_2048	3	8	44	47	16	18	20	13	23	23
2024796	2024797	SPD_2048	0	0	0	0	0	0	0	0	0	0
2024834	2024835	SPD_2048	0	0	0	0	0	0	0	0	0	0
2024837	2024838	SPD_2048	0	0	0	0	0	0	0	0	14	8
2024852	2024853	SPD_2048	0	2	3	0	0	0	0	0	0	0
2024857	2024858	SPD_2048	0	5	3	18	0	0	3	3	0	2
2024877	2024878	SPD_2048	0	0	3	6	0	7	3	3	0	0
2024888	2024889	SPD_2048	0	0	6	24	9	34	3	0	0	0
2024897	2024898	SPD_2048	0	0	0	0	0	0	0	0	0	0
2024918	2024919	SPD_2048	5	8	3	12	7	36	0	0	0	0
2024934	2024935	SPD_2048	8	3	9	47	0	0	1	0	2	4
2024940	2024941	SPD_2048	0	0	9	15	0	0	0	0	0	4
2024945	2024946	SPD_2048	2	3	3	12	4	13	0	6	0	0
2024955	2024956	SPD_2048	0	0	0	0	2	4	0	0	0	0
2024961	2024962	SPD_2048	0	0	18	0	7	2	0	0	0	2
2025003	2025004	SPD_2048	0	0	0	9	0	0	0	0	0	0
2025026	2025027	SPD_2048	0	0	0	0	0	0	0	0	0	0
2025045	2025046	SPD_2048	0	0	24	21	11	2	18	3	0	0
2025173	2025174	SPD_2048	0	0	0	0	0	0	0	0	4	0
2025189	2025190	SPD_2048	8	10	65	56	9	13	30	3	64	35
2025191	2025192	SPD_2048	3	3	38	68	4	34	9	16	14	10
2025231	2025232	SPD_2048	0	2	9	36	2	4	1	0	4	6
2025258	2025259	SPD_2048	0	37	0	0	0	0	0	0	0	0
2025270	2025271	SPD_2048	0	0	0	0	0	0	1	0	0	0
2025290	2025291	SPD_2048	3	0	21	24	0	0	6	3	0	0
2025296	2025297	SPD_2048	0	0	0	0	0	4	0	0	0	0
2025302	2025303	SPD_2048	2	0	0	0	0	0	3	0	0	0
2025309	2025310	SPD_2048	0	0	15	12	0	2	0	0	0	0
2025347	2025348	SPD_2048	0	2	0	9	0	4	0	9	0	12
2025350	2025351	SPD_2048	0	0	0	0	0	4	0	0	0	0
2025364	2025365	SPD_2048	0	0	15	27	7	16	3	4	0	0
2025367	2025368	SPD_2048	0	0	6	0	2	4	3	0	2	0
2025383	2025384	SPD_2048	0	0	21	36	0	0	1	7	0	0
2025385	2025386	SPD_2048	0	0	0	0	0	0	0	0	2	8
2025405	2025406	SPD_2048	0	0	3	18	0	0	0	0	0	0
2025414	2025415	SPD_2048	0	0	12	47	0	7	0	14	0	4
2025445	2025446	SPD_2049	8	13	18	9	101	121	0	0	49	105
2025449	2025450	SPD_2049	45	24	59	68	112	54	28	14	54	45
2025453	2025454	SPD_2049	128	109	50	18	206	45	145	62	6	0
2025460	2025461	SPD_2049	0	0	0	0	0	0	0	0	0	0
2025471	2025472	SPD_2049	0	0	0	0	0	0	0	0	0	0
2025477	2025478	SPD_2049	0	0	0	0	0	0	0	0	0	0
2025486	2025487	SPD_2049	0	0	0	0	0	0	0	0	0	0
2025490	2025491	SPD_2049	0	0	0	0	0	0	0	0	0	0
2025500	2025501	SPD_2049	0	0	0	0	0	0	0	0	0	0
2025506	2025507	SPD_2049	0	0	0	0	0	0	0	0	0	0
2025510	2025511	SPD_2049	0	0	0	0	0	0	0	0	0	0
2025515	2025516	SPD_2049	0	0	0	0	0	0	0	0	0	0
2025542	2025543	SPD_2049	0	0	0	0	0	0	0	0	0	0
2025545	2025546	SPD_2049	0	0	0	0	0	0	0	0	0	0
2025556	2025557	SPD_2049	0	0	0	0	0	0	0	0	0	0
2025559	2025560	SPD_2049	0	0	0	0	0	0	0	0	0	0
2025574	2025575	SPD_2049	0	0	0	0	0	0	0	0	0	0
2025583	2025584	SPD_2049	0	0	0	0	0	0	0	0	0	0
2025608	2025609	SPD_2049	0	0	0	0	0	0	0	0	0	0
2025635	2025636	SPD_2049	0	0	0	0	0	0	0	0	0	0
2025644	2025645	SPD_2049	0	0	0	0	0	0	0	0	0	0
2025659	2025660	SPD_2049	0	0	0	0	0	0	0	0	0	0
2025673	2025674	SPD_2049	0	0	0	0	0	0	0	0	0	0
2025703	2025704	SPD_2049	0	0	0	0	0	0	0	0	0	0
2025707	2025708	SPD_2049	0	0	0	0	0	0	0	0	0	0
2025721	2025722	SPD_2049	0	0	0	0	0	0	0	0	0	0
2025724	2025725	SPD_2049	0	0	0	27	0	0	0	0	0	0
2025736	2025737	SPD_2049	0	0	0	0	0	0	0	0	0	0
2025740	2025741	SPD_2049	0	0	0	0	0	0	0	0	0	0
2025743	2025744	SPD_2049	0	0	0	0	0	0	0	0	0	0
2025748	2025749	SPD_2049	0	0	0	0	0	0	0	0	0	0
2025757	2025758	SPD_2049	0	0	0	0	0	0	0	0	0	0
2025772	2025773	SPD_2049	0	0	0	0	0	0	0	0	0	0
2025781	2025782	SPD_2049	0	0	0	0	0	0	0	0	2	0
2025799	2025800	SPD_2049	0	0	0	0	2	0	0	0	0	0
2025806	2025807	SPD_2049	0	0	0	0	0	0	0	0	0	0
2025810	2025811	SPD_2049	0	0	0	0	0	0	0	0	0	0
2025818	2025819	SPD_2049	0	0	0	0	0	0	0	0	0	0
2025822	2025823	SPD_2049	0	0	0	0	0	0	1	0	0	0
2025829	2025830	SPD_2049	0	0	0	0	0	2	0	0	0	0
2025832	2025833	SPD_2049	0	0	0	0	0	0	0	0	0	0
2025850	2025851	SPD_2049	0	0	0	0	0	0	0	0	0	0
2025853	2025854	SPD_2049	0	0	0	0	0	0	0	0	0	0
2025863	2025864	SPD_2049	0	0	0	0	0	0	0	0	0	0
2025865	2025866	SPD_2049	0	0	0	0	0	0	0	0	0	0
2025875	2025876	SPD_2049	0	0	0	0	0	0	0	0	0	0
2025887	2025888	SPD_2049	0	0	0	0	0	0	0	0	0	0
2025893	2025894	SPD_2049	0	0	0	0	0	0	0	0	0	0
2025898	2025899	SPD_2049	0	0	0	0	0	0	0	0	0	0
2025904	2025905	SPD_2049	0	0	0	0	0	0	0	0	0	0
2025910	2025911	SPD_2049	2	0	0	0	0	0	0	0	0	0
2025914	2025915	SPD_2049	0	0	0	0	0	0	0	0	0	0
2025916	2025917	SPD_2049	0	0	0	0	0	0	0	9	0	0
2025932	2025933	SPD_2049	0	0	0	0	0	0	0	0	0	0
2025938	2025939	SPD_2049	0	0	0	0	0	0	0	0	0	0
2025979	2025980	SPD_2050	0	0	0	0	0	0	0	0	0	0
2025986	2025987	SPD_2050	0	0	0	0	0	0	0	0	2	0
2025989	2025990	SPD_2050	0	0	18	30	0	0	4	0	70	2
2025996	2025997	SPD_2050	0	0	0	0	0	0	14	40	0	0
2026023	2026024	SPD_2050	0	0	27	21	0	0	23	7	0	0
2026032	2026033	SPD_2050	0	0	0	0	0	0	27	18	0	0
2026049	2026050	SPD_2050	35	60	21	9	4	27	14	23	8	25
2026053	2026054	SPD_2050	7	15	36	186	13	20	10	11	0	10
2026074	2026075	SPD_2050	35	13	9	0	4	0	89	33	4	8
2026083	2026084	SPD_2050	0	0	0	0	0	0	0	0	0	0
2026088	2026089	SPD_2050	57	72	258	488	367	562	64	78	64	115
2026095	2026096	SPD_2050	0	0	0	0	52	9	0	1	0	0
2026106	2026107	SPD_2050	0	0	0	6	13	318	0	0	0	2
2026146	2026147	SPD_2050	0	0	0	0	0	0	0	0	0	0
2026152	2026153	SPD_2050	0	0	21	44	0	0	26	13	0	0
2026196	2026197	SPD_2050	2	30	36	127	125	477	50	87	2	2
2026223	2026224	SPD_2050	0	0	36	9	99	31	33	6	39	4
2026235	2026236	SPD_2050	97	116	0	0	31	18	0	0	0	0
2026244	2026245	SPD_2050	50	55	56	118	69	186	6	9	37	66
2026246	2026247	SPD_2050	5	0	0	0	29	13	78	16	49	14
2026257	2026258	SPD_2050	45	74	59	278	67	220	20	41	33	33
2026278	2026279	SPD_2050	10	10	44	3	9	2	3	0	0	0
2026284	2026285	SPD_2050	170	255	77	323	101	477	230	234	181	202
2026286	2026287	SPD_2050	59	39	184	83	172	34	87	28	202	101
2026296	2026297	SPD_2050	72	186	228	702	65	388	58	88	113	206
2026298	2026299	SPD_2050	252	180	9	44	7	16	44	65	0	0
2026301	2026302	SPD_2050	25	17	80	21	25	7	1	0	35	8
2026310	2026311	SPD_2050	0	0	89	148	9	43	0	0	60	99
2026313	2026314	SPD_2050	24	54	6	18	22	25	94	209	146	190
2026337	2026338	SPD_2050	18	15	89	104	25	11	11	21	12	14
2026366	2026367	SPD_2050	0	0	258	225	87	43	7	11	10	4
2026370	2026371	SPD_2050	18	12	0	0	9	11	36	21	29	14
2026403	2026404	SPD_2050	18	10	240	50	0	2	21	6	2	2
2026405	2026406	SPD_2050	62	13	1006	364	629	188	206	81	165	64
2026417	2026418	SPD_2050	3	10	74	30	9	4	124	53	4	4
2026420	2026421	SPD_2050	15	8	255	36	114	31	48	23	0	0
2026434	2026435	SPD_2050	0	0	0	0	0	0	0	0	0	0
2026443	2026444	SPD_2050	0	0	0	0	0	0	0	0	0	0
2026457	2026458	SPD_2050	0	0	0	0	0	0	0	0	0	2
2026462	2026463	SPD_2050	0	0	0	0	181	94	115	50	2	0
2026467	2026468	SPD_2050	0	2	9	12	2	0	33	13	0	0
2026473	2026474	SPD_2050	0	0	0	0	27	60	0	0	0	0
2026502	2026503	SPD_2050	3	0	0	0	0	0	47	58	0	0
2026514	2026515	SPD_2050	0	0	71	80	56	4	0	0	6	2
2026545	2026546	SPD_2050	2	10	287	118	267	90	327	338	0	2
2026555	2026556	SPD_2050	3	3	145	272	20	18	16	30	0	0
2026559	2026560	SPD_2050	7	3	151	59	659	255	408	281	10	2
2026565	2026566	SPD_2050	0	0	0	0	4	4	34	10	0	0
2026579	2026580	SPD_2050	3	0	157	30	125	29	57	20	0	0
2026605	2026606	SPD_2050	0	0	44	95	0	4	28	24	0	0
2026624	2026625	SPD_2050	0	3	27	18	72	54	18	51	0	0
2026648	2026649	SPD_2050	0	0	0	0	0	0	0	0	2	0
2026700	2026701	SPD_2050	0	0	27	263	78	806	354	393	4	0
2026704	2026705	SPD_2050	0	0	21	47	27	36	128	152	0	0
2026737	2026738	SPD_2050	2	0	56	15	92	29	27	24	0	0
2026760	2026761	SPD_2050	0	0	98	252	43	38	152	213	6	19
2026764	2026765	SPD_2050	0	0	56	44	0	0	28	21	0	0
2026770	2026771	SPD_2050	0	0	59	3	251	20	18	6	0	0
2026799	2026800	SPD_2050	0	0	0	50	9	116	14	31	0	0
2026819	2026820	IG_SPD_2051	52	30	0	0	233	49	6	6	21	4
2026826	2026827	IG_SPD_2051	3	2	9	41	2	25	0	0	16	25
2026829	2026830	IG_SPD_2051	0	0	3	6	60	49	23	17	4	4
2026834	2026835	IG_SPD_2051	37	39	18	24	9	18	7	28	8	12
2026839	2026840	IG_SPD_2051	2	2	0	0	0	7	0	0	0	0
2026842	2026843	SPD_2051	0	0	6	12	0	0	0	0	0	6
2026853	2026854	SPD_2051	29	25	36	30	4	0	9	4	0	0
2026858	2026859	SPD_2051	15	17	9	163	0	31	0	11	31	107
2026868	2026869	SPD_2051	82	139	101	266	29	83	17	51	45	140
2026883	2026884	SPD_2051	17	37	12	56	20	81	1	4	70	78
2026886	2026887	SPD_2051	86	15	260	24	18	0	62	7	0	0
2026916	2026917	SPD_2051	8	3	0	0	9	0	0	0	0	0
2026921	2026922	SPD_2051	12	2	89	9	9	0	67	11	6	4
2026931	2026932	SPD_2051	12	22	12	9	0	0	0	0	0	2
2026980	2026981	SPD_2051	0	0	12	24	0	0	10	0	31	56
2026993	2026994	SPD_2051	8	22	0	6	0	0	0	0	0	12
2027014	2027015	SPD_2051	0	0	0	0	0	0	0	7	0	0
2027047	2027048	SPD_2051	0	0	0	0	0	0	0	0	0	0
2027050	2027051	SPD_2051	18	8	27	12	13	4	6	1	4	2
2027054	2027055	SPD_2051	32	13	12	33	4	65	28	28	33	29
2027068	2027069	SPD_2051	5	7	41	24	7	0	0	0	19	4
2027071	2027072	SPD_2051	74	92	6	6	0	0	0	0	4	8
2027075	2027076	SPD_2051	52	27	21	27	9	13	26	4	70	70
2027086	2027087	SPD_2051	0	0	0	6	0	0	0	0	0	0
2027092	2027093	SPD_2051	3	0	36	38	0	0	0	0	0	0
2027098	2027099	SPD_2051	0	0	0	0	0	0	0	0	0	0
2027107	2027108	SPD_2051	0	0	12	6	4	0	0	0	8	6
2027140	2027141	SPD_2051	86	34	9	0	4	0	0	0	0	0
2027144	2027145	SPD_2051	30	17	44	0	29	2	44	16	82	52
2027177	2027178	SPD_2051	0	0	3	3	9	9	0	0	19	29
2027195	2027196	SPD_2051	0	0	0	0	0	0	27	6	119	31
2027212	2027213	SPD_2051	7	3	0	0	0	2	0	0	0	2
2027223	2027224	SPD_2051	0	0	0	15	0	0	1	1	0	0
2027273	2027274	SPD_2051	0	0	0	0	11	11	3	0	0	2
2027279	2027280	SPD_2051	0	0	9	21	9	18	0	0	2	2
2027282	2027283	SPD_2051	0	0	6	12	0	0	0	0	0	0
2027287	2027288	SPD_2051	13	27	24	38	18	52	3	9	19	45
2027298	2027299	SPD_2051	0	0	0	0	0	0	0	0	0	0
2027326	2027327	SPD_2051	0	0	0	0	0	0	0	0	2	0
2027332	2027333	SPD_2051	0	0	0	0	0	0	0	0	25	19
2027345	2027346	SPD_2051	0	0	0	0	0	0	0	0	0	0
2027360	2027361	SPD_2051	3	0	53	323	0	11	4	10	21	31
2027374	2027375	SPD_2051	15	3	6	3	20	7	0	1	4	2
2027377	2027378	SPD_2051	20	24	15	86	13	7	18	34	2	6
2027390	2027391	SPD_2051	0	0	0	0	4	9	0	0	0	2
2027399	2027400	SPD_2051	0	0	18	3	0	0	0	0	39	25
2027420	2027421	SPD_2051	8	2	47	18	34	4	26	17	0	10
2027463	2027464	SPD_2051	7	2	0	0	13	4	6	6	0	0
2027471	2027472	SPD_2051	0	0	0	0	0	2	3	0	0	0
2027491	2027492	SPD_2051	0	0	0	0	0	0	0	0	0	0
2027498	2027499	SPD_2051	2	7	0	9	0	2	4	6	37	47
2027516	2027517	SPD_2051	34	89	0	0	0	0	0	0	2	0
2027526	2027527	SPD_2051	52	66	0	18	7	11	0	0	0	0
2027536	2027537	SPD_2051	7	7	0	0	0	4	0	0	0	2
2027554	2027555	SPD_2051	0	0	6	0	0	2	7	24	49	64
2027558	2027559	SPD_2051	0	0	15	53	2	2	0	0	21	27
2027594	2027595	SPD_2051	62	40	47	44	81	25	85	45	111	78
2027596	2027597	SPD_2051	12	17	36	18	18	16	9	10	6	2
2027606	2027607	SPD_2051	0	0	0	6	0	0	0	1	2	4
2027614	2027615	SPD_2051	0	0	30	95	4	13	0	0	0	0
2027622	2027623	SPD_2051	0	0	0	0	0	0	0	7	0	0
2027633	2027634	SPD_2051	0	0	0	0	0	0	0	0	0	0
2027648	2027649	SPD_2051	0	0	0	9	0	0	1	3	4	10
2027673	2027674	SPD_2051	54	34	24	9	11	2	1	0	60	31
2027695	2027696	SPD_2051	5	3	6	24	0	4	0	0	8	12
2027698	2027699	SPD_2051	84	12	89	0	4	0	20	0	227	0
2027728	2027729	SPD_2051	52	29	53	9	2	0	0	0	0	0
2027744	2027745	SPD_2051	0	0	0	0	0	0	0	0	4	33
2027759	2027760	SPD_2051	25	17	21	12	2	2	3	0	39	19
2027765	2027766	SPD_2051	20	15	0	0	0	0	0	0	0	0
2027774	2027775	SPD_2051	0	0	0	0	18	7	16	18	0	0
2027781	2027782	SPD_2051	0	0	0	3	2	0	1	1	29	19
2027802	2027803	SPD_2051	5	10	0	0	0	0	6	6	0	0
2027815	2027816	SPD_2051	2	5	6	15	0	0	0	1	0	0
2027824	2027825	SPD_2051	7	12	6	38	0	0	4	10	0	0
2027833	2027834	SPD_2051	0	0	33	18	4	4	20	9	8	4
2027836	2027837	SPD_2051	0	0	0	27	2	16	16	30	37	33
2027846	2027847	SPD_2051	0	0	0	6	9	22	0	0	2	4
2027854	2027855	SPD_2051	0	0	38	0	7	0	0	0	0	0
2027875	2027876	SPD_2051	67	57	0	0	13	11	24	21	14	16
2027894	2027895	SPD_2051	57	27	36	18	0	0	0	0	0	4
2027899	2027900	SPD_2051	32	45	21	0	16	7	0	1	0	4
2027931	2027932	SPD_2051	0	0	3	0	0	0	0	3	25	12
2027939	2027940	SPD_2051	76	37	21	9	2	2	33	3	68	25
2027943	2027944	SPD_2051	0	0	0	0	45	0	0	0	31	16
2027968	2027969	SPD_2051	0	0	18	53	13	16	6	1	33	33
2027972	2027973	SPD_2051	0	0	0	0	0	0	0	0	4	2
2027987	2027988	SPD_2051	29	10	30	9	36	25	13	7	2	6
2028003	2028004	SPD_2051	0	2	0	0	0	0	0	0	2	0
2028013	2028014	SPD_2051	8	15	0	0	11	36	13	14	2	2
2028025	2028026	SPD_2051	0	0	0	0	4	18	4	0	0	0
2028069	2028070	SPD_2051	0	0	3	0	7	2	0	0	0	0
2028083	2028084	SPD_2051	0	0	21	24	20	0	0	0	21	10
2028093	2028094	SPD_2051	2	7	0	0	0	2	0	0	4	8
2028096	2028097	SPD_2051	59	67	0	0	0	9	7	4	6	10

### Sheet: Count ratios (mutant over WT) 
Locus	Gene name	# TA	Count Ratio (mut/WT)
			∆pbp1b	∆khpB	∆pbp1a	∆pbp2a
SPD_2044	mreD	49	1.3	52***	31***	2.7
SPD_2045	mreC	63	2.8	181***	245***	0.2*
SPD_2046	cbiQ	46	2.2	1	1.3	1.1
SPD_2047	cbiO1	49	6.6**	1.5	1.9	1.9
SPD_2048	cbiO2	46	6.3***	2.1	1.5	3.3
SPD_2049	pgsA	55	0.8	2	0.8	0.8
SPD_2050	rodZ	59	3.9***	3.8***	2.6***	1.1
SPD_2051	spd_2051	90	1.3	0.5	0.4**	1.1
			*, P<0.05
			**, P<0.01
			***, P<0.005
			Mann-Whitney test (see Experimental Procedures)
